# Functional and Taxonomic Diversity of Avian Communities Across Land-Use Gradients in Wayanad Using eBird Data

**DOI:** 10.1101/2025.05.31.657139

**Authors:** MP Sivachand, P Megha

**Affiliations:** School of Biology, IISER-TVM; School of Data Science, IISER-TVM

**Keywords:** eBird, Citizen Science, Aves, Wayanad, Western Ghats, LULC

## Abstract

Understanding bird diversity across land use and land cover (LULC) in fragmented landscapes is essential for effective conservation planning in human-modified landscapes. Using one year of eBird data from 2023, this study assessed bird species richness, diversity indices, and feeding guild composition across ten LULC classes in Wayanad, southern India. We employed rarefaction methods to estimate effort-adjusted species richness due to unequal sampling effort across classes, and analysed community composition using Jaccard dissimilarity and Principal Coordinates Analysis (PCoA). Natural habitats, primarily evergreen and moist deciduous forests, supported the most diverse and functionally specialised bird communities. In contrast, agricultural and urban areas were dominated by generalist guilds such as omnivores and granivores, indicating ecological simplification. Interestingly, tea plantations exhibited high rarefied richness despite lower overall diversity, likely due to uneven sampling patterns. The study demonstrates that citizen science data can reveal meaningful patterns in bird community structure across varied land use types with appropriate analytical corrections. These findings highlight the potential of eBird for landscape-scale biodiversity monitoring and support the value of integrating functional guild perspectives into conservation strategies.
