## Appendix Table for "Functional and Taxonomic Diversity of Avian Communities Across Land-Use Gradients in Wayanad Using eBird Data": Table Appendix (1).csv

SCIENTIFIC NAME	LULC CLASSES	SEASON	ELEVATION (m asl)	ID NO
Accipiter nisus	BU, EVF, MDF	DS, S	601-700, 701-800	251
Acridotheres fuscus	BU, EVF, GL, MCW, MCD, MDF, R, TP, WB, WL	DS, NEM, S, SWM	1001-1100, 1101-1200, 601-700, 701-800, 801-900, 901-1000	26
Acridotheres tristis	BU, EVF, GL, MCW, MCD, MDF, R, TP, WB, WL	DS, NEM, S, SWM	1101-1200, 1401-1500, 601-700, 701-800, 801-900, 901-1000	18
Acritillas indica	BU, EVF, GL, MCW, MCD, MDF, R, TP, WB	DS, NEM, S, SWM	1001-1100, 1101-1200, 1201-1300, 1301-1400, 1401-1500, 1501-1600, 1601-1700, 601-700, 701-800, 801-900, 901-1000	74
Acrocephalus dumetorum	BU, EVF, GL, MCW, MCD, MDF, R, TP, WB, WL	DS, NEM, S	1001-1100, 1101-1200, 1201-1300, 1301-1400, 1601-1700, 601-700, 701-800, 801-900, 901-1000	92
Acrocephalus stentoreus	EVF, GL, MCD, MDF, WB	DS, S	601-700, 701-800	182
Actitis hypoleucos	EVF, MCD, MDF	DS, NEM, SWM	601-700, 701-800, 801-900, 901-1000	66
Aegithina tiphia	BU, EVF, GL, MCW, MCD, MDF, R, TP, WB, WL	DS, NEM, S, SWM	1001-1100, 1101-1200, 1301-1400, 601-700, 701-800, 801-900, 901-1000	6
Aegypius monachus	MDF	S	601-700	246
Aerodramus unicolor	BU, EVF, GL, MCW, MCD, MDF, R, TP, WB	DS, NEM, S, SWM	1001-1100, 1101-1200, 1201-1300, 1301-1400, 1401-1500, 1501-1600, 1601-1700, 601-700, 701-800, 801-900, 901-1000	60
Alauda gulgula	MCW, MCD	DS, NEM, SWM	601-700	42
Alcedo atthis	BU, EVF, GL, MCW, MCD, MDF, TP, WB	DS, NEM, S, SWM	1101-1200, 601-700, 701-800, 801-900, 901-1000	95
Alcippe poioicephala	BU, EVF, GL, MCW, MCD, MDF, R, TP	DS, NEM, S, SWM	1001-1100, 1101-1200, 1201-1300, 1301-1400, 1401-1500, 1501-1600, 601-700, 701-800, 801-900, 901-1000	174
Amandava amandava	MCD	S	701-800	289
Amaurornis phoenicurus	BU, EVF, GL, MCW, MCD, MDF, TP, WB, WL	DS, NEM, S, SWM	601-700, 701-800, 801-900, 901-1000	45
Anas poecilorhyncha	MCW, MCD	DS, NEM, S, SWM	601-700, 701-800, 901-1000	216
Anastomus oscitans	BU, EVF, GL, MCW, MCD, MDF, TP, WB	DS, NEM, S, SWM	601-700, 701-800, 801-900, 901-1000	82
Anhinga melanogaster	BU, EVF, MCW, MCD, WB	DS, NEM, S, SWM	601-700, 701-800, 901-1000	21
Anthracoceros coronatus	EVF, MCD, MDF	DS, S	1301-1400, 601-700, 701-800	240
Anthus richardi	GL, MCD	DS	701-800, 801-900	277
Anthus rufulus	BU, EVF, GL, MCW, MCD, MDF, TP, WB	DS, NEM, S, SWM	1101-1200, 1201-1300, 1301-1400, 601-700, 701-800, 801-900, 901-1000	86
Anthus trivialis	MCD	DS	701-800	272
Apus affinis	BU, EVF, GL, MCW, MCD, MDF, TP, WB, WL	DS, NEM, S, SWM	1201-1300, 1301-1400, 601-700, 701-800, 801-900, 901-1000	29
Apus leuconyx	MCD	S	601-700	252
Aquila fasciata	BU, GL, MCW, MDF, R	DS, NEM, S	601-700, 701-800, 801-900, 901-1000	245
Arachnothera longirostra	BU, EVF, GL, MCW, MCD, MDF, TP, WB, WL	DS, NEM, S, SWM	1001-1100, 1101-1200, 1201-1300, 1301-1400, 601-700, 701-800, 801-900, 901-1000	71
Ardea alba	BU, EVF, GL, MCW, MCD, TP, WB	DS, NEM, S, SWM	601-700, 701-800, 801-900	97
Ardea cinerea	EVF, MCW, MCD, MDF	DS, S, SWM	601-700, 701-800, 801-900, 901-1000	96
Ardea coromanda	BU, EVF, GL, MCW, MCD, MDF, R, TP, WB, WL	DS, NEM, S, SWM	1101-1200, 1601-1700, 601-700, 701-800, 801-900, 901-1000	5
Ardea intermedia	BU, EVF, GL, MCW, MCD, MDF, WB	DS, NEM, S, SWM	601-700, 701-800, 801-900, 901-1000	7
Ardea purpurea	BU, EVF, MCW, MCD, MDF, TP, WB	DS, NEM, S, SWM	601-700, 701-800, 801-900, 901-1000	103
Ardeola grayii	BU, EVF, GL, MCW, MCD, MDF, TP, WB, WL	DS, NEM, S, SWM	1001-1100, 1201-1300, 1301-1400, 601-700, 701-800, 801-900, 901-1000	25
Argya striata	BU, EVF, GL, MCW, MCD, MDF, R, TP, WB, WL	DS, NEM, S, SWM	601-700, 701-800, 801-900, 901-1000	50
Argya subrufa	BU, EVF, GL, MCW, MCD, MDF, TP, WL	DS, NEM, S, SWM	1001-1100, 1101-1200, 1201-1300, 1301-1400, 601-700, 701-800, 801-900, 901-1000	99
Artamus fuscus	BU, EVF, GL, MCW, MCD, MDF, TP, WB	DS, NEM, S, SWM	601-700, 701-800, 801-900, 901-1000	77
Arundinax aedon	MCW, MCD, MDF, TP, WB	DS, S	601-700, 701-800, 801-900	199
Aviceda jerdoni	EVF, MCD, MDF, R, WL	DS, NEM, S, SWM	1001-1100, 601-700, 701-800, 801-900	211
Aviceda leuphotes	MCD, MDF	DS, S	701-800	274
Batrachostomus moniliger	BU, EVF, GL	NEM, S	1101-1200, 601-700, 701-800, 801-900, 901-1000	209
Botaurus cinnamomeus	EVF, MCW	S, SWM	601-700, 701-800	109
Butastur teesa	BU, GL, MCD, MDF, TP	DS, NEM, S	701-800, 801-900	279
Buteo buteo	MCD, MDF	S	701-800	287
Butorides striata	MCW, MCD	DS, S	701-800	291
Cacomantis passerinus	BU, EVF, MCW, MCD, MDF, TP	DS, NEM, S, SWM	601-700, 701-800, 801-900	130
Cacomantis sonneratii	EVF, GL, MCW, MCD, MDF, TP	DS, NEM, S, SWM	1001-1100, 1201-1300, 1301-1400, 601-700, 701-800, 801-900	128
Calandrella dukhunensis	MCD	DS	701-800	282
Caprimulgus affinis	MCD	DS	701-800	275
Caprimulgus asiaticus	MCD	S	701-800	264
Caprimulgus atripennis	EVF, GL, MCW, MCD, MDF	DS, S, SWM	1101-1200, 601-700, 701-800, 801-900	202
Caprimulgus indicus	BU, EVF, GL, MCD, MDF, TP	DS, NEM, S	1101-1200, 601-700, 701-800, 801-900, 901-1000	156
Carpodacus erythrinus	BU, EVF, MCD, MDF, TP	DS	1301-1400, 601-700, 701-800, 801-900	224
Cecropis daurica	BU, EVF, GL, MCW, MCD, MDF, TP, WL	DS, NEM, S, SWM	1001-1100, 1101-1200, 1301-1400, 1601-1700, 601-700, 701-800, 801-900, 901-1000	16
Centropus bengalensis	EVF, GL, MDF	NEM, S, SWM	1201-1300, 1301-1400, 701-800, 901-1000	294
Centropus sinensis	BU, EVF, GL, MCW, MCD, MDF, TP, WB, WL	DS, NEM, S, SWM	1001-1100, 1101-1200, 1301-1400, 1601-1700, 601-700, 701-800, 801-900, 901-1000	47
Ceryle rudis	EVF, MCW, MCD	DS, NEM	601-700	151
Ceyx erithaca	EVF, MCD	DS, NEM	601-700, 701-800	228
Chalcophaps indica	BU, EVF, GL, MCW, MCD, MDF, TP	DS, NEM, S, SWM	1001-1100, 1101-1200, 1201-1300, 1301-1400, 601-700, 701-800, 801-900, 901-1000	168
Chlidonias hybrida	MCW, WB	S	601-700	107
Chloropsis aurifrons	BU, EVF, GL, MCW, MCD, MDF, R, TP, WB, WL	DS, NEM, S, SWM	1001-1100, 1201-1300, 1301-1400, 601-700, 701-800, 801-900, 901-1000	135
Chloropsis jerdoni	BU, EVF, GL, MCW, MCD, MDF	DS, NEM, S, SWM	1001-1100, 601-700, 701-800, 801-900, 901-1000	183
Chrysocolaptes socialis	BU, EVF, GL, MCW, MCD, MDF, TP, WB, WL	DS, NEM, S, SWM	1001-1100, 1101-1200, 1201-1300, 1301-1400, 1601-1700, 601-700, 701-800, 801-900, 901-1000	136
Ciconia episcopus	GL, MCW, MCD, MDF, TP, WB	DS, NEM, S	601-700, 701-800, 801-900	80
Ciconia nigra	MDF	DS	701-800	286
Cinnyris asiaticus	BU, EVF, GL, MCW, MCD, MDF, R, TP, WB	DS, NEM, S, SWM	1001-1100, 1101-1200, 1201-1300, 1301-1400, 601-700, 701-800, 801-900, 901-1000	52
Cinnyris lotenius	BU, EVF, GL, MCW, MCD, MDF, R, TP, WB	DS, NEM, S, SWM	1001-1100, 601-700, 701-800, 801-900, 901-1000	40
Circus aeruginosus	EVF, MCW, MCD, MDF	DS	601-700, 701-800	101
Circus macrourus	EVF, GL, MCD	NEM, S	1201-1300, 601-700	227
Cisticola exilis	EVF, GL	DS, S, SWM	1101-1200, 1301-1400, 1401-1500, 1601-1700, 901-1000	299
Cisticola juncidis	GL, MCW, MDF	SWM	601-700, 701-800	38
Clamator jacobinus	BU, MCW, MCD, MDF	DS, NEM, S, SWM	601-700, 701-800	141
Clanga clanga	GL, MDF	DS, S	1101-1200, 601-700, 701-800	247
Columba elphinstonii	EVF, GL, MCD	DS, S	1001-1100, 1301-1400, 601-700, 701-800, 901-1000	170
Columba livia	BU, EVF, GL, MCW, MCD, MDF, TP, WB, WL	DS, NEM, S, SWM	601-700, 701-800, 801-900	61
Copsychus fulicatus	BU, EVF, MCW, MCD, MDF	DS, S, SWM	1001-1100, 601-700, 701-800, 801-900	169
Copsychus malabaricus	BU, EVF, MCD, MDF, WL	DS, NEM, S, SWM	601-700, 701-800, 801-900	56
Copsychus saularis	BU, EVF, GL, MCW, MCD, MDF, R, TP, WB, WL	DS, NEM, S, SWM	1001-1100, 1101-1200, 1201-1300, 1301-1400, 601-700, 701-800, 801-900, 901-1000	31
Coracias benghalensis	BU, EVF, GL, MCW, MCD, MDF, TP, WB, WL	DS, NEM, S, SWM	1101-1200, 601-700, 701-800, 801-900, 901-1000	1
Coracina macei	EVF, GL, MCD, MDF, TP	DS, NEM, S, SWM	701-800, 801-900	268
Corvus macrorhynchos	BU, EVF, GL, MCW, MCD, MDF, R, TP, WB, WL	DS, NEM, S, SWM	1001-1100, 1301-1400, 1601-1700, 601-700, 701-800, 801-900, 901-1000	27
Corvus splendens	BU, EVF, GL, MCW, MCD, MDF, R, TP, WB, WL	DS, NEM, S, SWM	1001-1100, 1101-1200, 601-700, 701-800, 801-900, 901-1000	68
Cuculus canorus	MCD	NEM	701-800	280
Cuculus micropterus	MCW, MDF	S, SWM	601-700, 701-800	192
Cuculus poliocephalus	GL, MCD, TP	NEM	701-800	281
Culicicapa ceylonensis	BU, EVF, GL, MCW, MCD, MDF, TP	DS, NEM, S, SWM	1001-1100, 1101-1200, 1201-1300, 1301-1400, 1401-1500, 1501-1600, 701-800, 801-900, 901-1000	261
Cyornis pallidipes	BU, EVF, GL, MCW, MCD	DS, NEM, S, SWM	1001-1100, 1101-1200, 1301-1400, 601-700, 701-800, 801-900, 901-1000	176
Cyornis rubeculoides	BU, EVF, MCD, MDF	DS, NEM, S	601-700, 701-800, 801-900	177
Cyornis tickelliae	BU, EVF, GL, MCW, MCD, MDF, R, TP, WB	DS, NEM, S, SWM	1301-1400, 601-700, 701-800, 801-900, 901-1000	115
Cypsiurus balasiensis	BU, EVF, GL, MCW, MCD, MDF, TP, WB, WL	DS, NEM, S, SWM	1001-1100, 1301-1400, 601-700, 701-800, 801-900, 901-1000	83
Dendrocitta leucogastra	BU, EVF, GL, MCW, MCD, MDF	DS, NEM, S, SWM	601-700, 701-800, 801-900, 901-1000	210
Dendrocitta vagabunda	BU, EVF, GL, MCW, MCD, MDF, TP, WB	DS, NEM, S, SWM	1201-1300, 1301-1400, 601-700, 701-800, 801-900	55
Dendrocygna javanica	BU, MCW, MCD, MDF, TP, WB	DS, NEM, S, SWM	601-700, 701-800	28
Dendronanthus indicus	EVF, MCW, MCD, MDF	DS, NEM, S	1001-1100, 601-700, 701-800, 801-900, 901-1000	222
Dicaeum concolor	BU, EVF, GL, MCW, MCD, MDF, R, TP, WB, WL	DS, NEM, S, SWM	1001-1100, 1101-1200, 1201-1300, 1301-1400, 1401-1500, 1501-1600, 601-700, 701-800, 801-900, 901-1000	121
Dicaeum erythrorhynchos	BU, EVF, GL, MCW, MCD, MDF, WB, WL	DS, NEM, S, SWM	1001-1100, 1101-1200, 601-700, 701-800, 801-900	43
Dicrurus aeneus	BU, EVF, GL, MCW, MCD, MDF, TP, WL	DS, NEM, S, SWM	1001-1100, 1601-1700, 601-700, 701-800, 801-900, 901-1000	0
Dicrurus caerulescens	MCD, MDF	DS, S	601-700, 701-800	219
Dicrurus hottentottus	MCD, MDF	DS, S	701-800	271
Dicrurus leucophaeus	BU, EVF, GL, MCW, MCD, MDF, R, TP, WB	DS, NEM, S	1001-1100, 1101-1200, 1201-1300, 1301-1400, 1601-1700, 601-700, 701-800, 801-900, 901-1000	89
Dicrurus macrocercus	BU, EVF, GL, MCW, MCD, MDF, R, TP, WB, WL	DS, NEM, S, SWM	1001-1100, 601-700, 701-800, 801-900, 901-1000	46
Dicrurus paradiseus	BU, EVF, GL, MCW, MCD, MDF, R, TP, WB, WL	DS, NEM, S, SWM	1001-1100, 1101-1200, 1201-1300, 1301-1400, 1601-1700, 601-700, 701-800, 801-900, 901-1000	48
Dinopium benghalense	BU, EVF, GL, MCW, MCD, MDF, TP, WB, WL	DS, NEM, S, SWM	1001-1100, 1101-1200, 1301-1400, 601-700, 701-800, 801-900, 901-1000	129
Dinopium javanense	EVF, GL, MCD, MDF	DS, NEM, S	1101-1200, 1201-1300, 1301-1400, 601-700, 701-800	205
Dryocopus javensis	EVF, GL, MCW, MCD, MDF	DS, NEM, S, SWM	1301-1400, 601-700, 701-800, 801-900	157
Ducula aenea	EVF, MCW, MCD, MDF	DS, NEM, S	1301-1400, 601-700, 701-800, 801-900, 901-1000	206
Ducula cuprea	BU, EVF, GL, MCW, MCD, MDF, R, TP	DS, NEM, S, SWM	1001-1100, 1101-1200, 1301-1400, 601-700, 701-800, 801-900, 901-1000	131
Dumetia atriceps	BU, EVF, GL, MCW, MCD, MDF, TP	DS, NEM, S, SWM	1001-1100, 1101-1200, 1201-1300, 1301-1400, 1401-1500, 601-700, 701-800, 801-900, 901-1000	164
Dumetia hyperythra	BU, EVF, GL, MCW, MCD, MDF, TP, WB	DS, NEM, S, SWM	1001-1100, 1101-1200, 601-700, 701-800, 801-900, 901-1000	126
Egretta garzetta	BU, EVF, GL, MCW, MCD, MDF, TP, WB, WL	DS, NEM, S, SWM	601-700, 701-800, 801-900, 901-1000	58
Elanus caeruleus	BU, EVF, GL, MCW, MCD, MDF, R, WB, WL	DS, NEM, S, SWM	1001-1100, 1101-1200, 1201-1300, 1301-1400, 1601-1700, 601-700, 701-800, 801-900	57
Eudynamys scolopaceus	BU, EVF, GL, MCW, MCD, MDF, TP, WB	DS, NEM, S, SWM	1101-1200, 601-700, 701-800, 801-900, 901-1000	132
Eumyias albicaudatus	BU, EVF, GL, TP	DS, NEM, S, SWM	1001-1100, 1101-1200, 1201-1300, 1301-1400, 1401-1500, 601-700, 701-800, 901-1000	258
Eumyias thalassinus	BU, EVF, GL, MCW, MCD, MDF, R, TP	DS, NEM, S	1301-1400, 601-700, 701-800, 801-900, 901-1000	213
Falco peregrinus	EVF, MCW, MCD, MDF, R, WL	DS, S	1001-1100, 1301-1400, 601-700, 701-800, 801-900	248
Falco tinnunculus	BU, EVF, GL, MCW, MCD, R, TP, WL	DS, NEM, S, SWM	1101-1200, 1201-1300, 1301-1400, 601-700, 701-800, 801-900, 901-1000	232
Ficedula albicilla	MCD, MDF	DS	701-800	273
Ficedula nigrorufa	EVF, GL, TP	DS, SWM	1001-1100, 1301-1400, 1401-1500, 1501-1600	302
Ficedula parva	GL, MCW, MDF	DS, NEM, S	701-800, 801-900, 901-1000	288
Ficedula ruficauda	EVF, GL, MCW, MCD, MDF, TP	DS, NEM, S	1001-1100, 1301-1400, 601-700, 701-800, 801-900	214
Fulica atra	MCW, MCD	DS, NEM, S, SWM	601-700, 701-800	244
Galerida malabarica	GL, MCW, MCD, MDF, TP	DS, NEM, S, SWM	601-700	9
Gallinago gallinago	MCD, MDF	DS, S	601-700, 701-800	223
Gallinula chloropus	MCW, MCD, MDF	DS, NEM	601-700, 701-800	249
Galloperdix spadicea	BU, EVF, GL, MCW, MCD, MDF, TP	DS, NEM, S, SWM	1101-1200, 1301-1400, 601-700, 701-800, 801-900, 901-1000	53
Gallus sonneratii	BU, EVF, GL, MCW, MCD, MDF, TP, WB, WL	DS, NEM, S, SWM	1001-1100, 1101-1200, 1201-1300, 1301-1400, 601-700, 701-800, 801-900, 901-1000	147
Geokichla citrina	BU, EVF, GL, MCW, MCD, MDF, R, TP, WB	DS, NEM, S, SWM	1301-1400, 601-700, 701-800, 801-900, 901-1000	154
Glaucidium radiatum	EVF, MCW, MCD, MDF, WL	DS, NEM, S, SWM	1001-1100, 601-700, 701-800, 801-900	193
Gorsachius melanolophus	EVF, MCW, MCD	DS	701-800	260
Gracula indica	BU, EVF, GL, MCW, MCD, MDF, R, TP, WB, WL	DS, NEM, S, SWM	1001-1100, 1101-1200, 1201-1300, 1601-1700, 601-700, 701-800, 801-900, 901-1000	118
Gymnoris xanthocollis	BU, EVF, MCW, MCD, MDF	DS, S, SWM	601-700, 701-800, 801-900	134
Gyps bengalensis	EVF, GL, MCW, MCD, MDF, WL	DS, NEM, S, SWM	601-700, 701-800, 801-900, 901-1000	36
Gyps indicus	MDF	DS	601-700	218
Halcyon smyrnensis	BU, EVF, GL, MCW, MCD, MDF, R, TP, WB, WL	DS, NEM, S, SWM	1001-1100, 1101-1200, 1601-1700, 601-700, 701-800, 801-900, 901-1000	37
Haliastur indus	BU, EVF, GL, MCW, MCD, MDF, TP, WB, WL	DS, NEM, S, SWM	1601-1700, 601-700, 701-800, 801-900, 901-1000	104
Harpactes fasciatus	BU, EVF, GL, MCW, MCD, MDF, TP	DS, NEM, S, SWM	1001-1100, 1201-1300, 1301-1400, 601-700, 701-800, 801-900, 901-1000	149
Hemicircus canente	BU, EVF, GL, MCW, MCD, MDF, TP	DS, NEM, S, SWM	601-700, 701-800, 801-900, 901-1000	187
Hemiprocne coronata	BU, EVF, GL, MCW, MCD, MDF, R, WL	DS, NEM, S, SWM	601-700, 701-800, 801-900, 901-1000	194
Hemipus picatus	BU, EVF, GL, MCW, MCD, MDF, TP, WL	DS, NEM, S, SWM	1101-1200, 1301-1400, 601-700, 701-800, 801-900, 901-1000	178
Hieraaetus pennatus	BU, EVF, GL, MCW, MCD, MDF, TP	DS, NEM, S	1101-1200, 1201-1300, 1301-1400, 601-700, 701-800, 801-900, 901-1000	84
Hierococcyx sparverioides	MDF	DS, S	701-800	284
Hierococcyx varius	BU, EVF, GL, MCW, MCD, MDF	DS, NEM, S, SWM	1101-1200, 601-700, 701-800, 801-900, 901-1000	65
Hirundapus giganteus	EVF, GL, MCD, MDF	DS, NEM, S, SWM	601-700, 701-800, 801-900, 901-1000	184
Hirundo domicola	BU, EVF, GL, MCD, TP	DS, NEM, SWM	1001-1100, 1301-1400, 1401-1500, 601-700, 701-800, 801-900, 901-1000	255
Hirundo rustica	BU, EVF, GL, MCW, MCD, MDF, R, WB	DS, NEM, S, SWM	1601-1700, 601-700, 701-800, 801-900, 901-1000	39
Hirundo smithii	BU, EVF, MCW, MCD, MDF, WB	DS, NEM, S, SWM	601-700, 701-800	76
Hydrophasianus chirurgus	MCD, MDF	DS, NEM	601-700	72
Hypothymis azurea	BU, EVF, GL, MCW, MCD, MDF, R, TP	DS, NEM, S, SWM	1001-1100, 1201-1300, 1401-1500, 601-700, 701-800, 801-900, 901-1000	162
Hypsipetes ganeesa	BU, EVF, GL, MCW, MCD, MDF, R, TP	DS, NEM, S, SWM	1001-1100, 1101-1200, 1201-1300, 1301-1400, 1401-1500, 601-700, 701-800, 801-900, 901-1000	171
Icthyophaga humilis	MCW, MDF	S, SWM	601-700, 701-800	235
Icthyophaga ichthyaetus	MDF	DS	701-800	285
Ictinaetus malaiensis	BU, EVF, GL, MCW, MCD, MDF, R, TP, WL	DS, NEM, S, SWM	1001-1100, 1101-1200, 1201-1300, 1301-1400, 1601-1700, 601-700, 701-800, 801-900, 901-1000	63
Iduna caligata	GL, MCD	DS	701-800, 801-900	276
Irena puella	BU, EVF, GL, MCW, MCD, MDF, R, TP	DS, NEM, S, SWM	1001-1100, 1101-1200, 1201-1300, 1301-1400, 601-700, 701-800, 801-900, 901-1000	165
Ketupa nipalensis	BU, EVF, GL, MCD, MDF	DS, NEM, S	1101-1200, 1301-1400, 601-700, 701-800, 801-900, 901-1000	204
Ketupa zeylonensis	BU, EVF, GL, MCW, MCD, MDF, TP	DS, NEM, S, SWM	1001-1100, 601-700, 701-800, 801-900	180
Lalage melanoptera	BU, EVF, GL, MCW, MCD, MDF, TP	DS, NEM, S, SWM	1201-1300, 601-700, 701-800, 801-900, 901-1000	91
Lanius cristatus	BU, EVF, GL, MCW, MCD, MDF, TP, WB	DS, NEM, S	1301-1400, 601-700, 701-800, 801-900, 901-1000	93
Lanius schach	BU, EVF, GL, MCW, MCD, MDF, R, TP, WL	DS, NEM, S, SWM	601-700, 701-800, 801-900, 901-1000	30
Lanius vittatus	MDF	S	701-800	295
Larvivora brunnea	EVF, GL, MCD, MDF, TP	DS, NEM, S	1001-1100, 1201-1300, 1301-1400, 601-700, 701-800, 801-900, 901-1000	191
Leiopicus mahrattensis	BU, GL, MCW, MCD, MDF	DS, NEM, S, SWM	601-700, 701-800, 801-900	231
Leptocoma minima	BU, EVF, GL, MCW, MCD, MDF, TP, WB	DS, NEM, S, SWM	1001-1100, 1101-1200, 1201-1300, 1301-1400, 1401-1500, 1601-1700, 601-700, 701-800, 801-900, 901-1000	20
Leptocoma zeylonica	BU, EVF, GL, MCW, MCD, MDF, R, TP, WB, WL	DS, NEM, S, SWM	1001-1100, 1101-1200, 1201-1300, 1301-1400, 1601-1700, 601-700, 701-800, 801-900, 901-1000	51
Leptoptilos javanicus	EVF, MCW	DS	701-800, 901-1000	297
Lewinia striata	MCW, MDF	NEM, S	601-700, 701-800	236
Lonchura kelaarti	BU, EVF, GL, MCW, MCD, MDF, TP, WL	DS, NEM, S, SWM	1001-1100, 1201-1300, 1301-1400, 1401-1500, 601-700, 701-800, 801-900, 901-1000	160
Lonchura malacca	EVF, MCD, TP	NEM, S	601-700, 701-800	220
Lonchura punctulata	BU, MCW, MCD, MDF, TP, WB	DS, NEM, S, SWM	601-700, 701-800, 801-900	143
Lonchura striata	BU, EVF, GL, MCW, MCD, MDF, TP, WL	DS, NEM, S, SWM	601-700, 701-800, 801-900, 901-1000	75
Lophospiza trivirgata	BU, EVF, GL, MCW, MCD, MDF, TP	DS, NEM, S, SWM	1001-1100, 1101-1200, 1301-1400, 601-700, 701-800, 801-900, 901-1000	163
Lophotriorchis kienerii	EVF, GL, MCW, MCD, MDF, TP	DS, NEM, S	1101-1200, 1201-1300, 601-700, 701-800, 901-1000	207
Loriculus vernalis	BU, EVF, GL, MCW, MCD, MDF, R, TP, WB, WL	DS, NEM, S, SWM	1001-1100, 1201-1300, 1301-1400, 601-700, 701-800, 801-900, 901-1000	34
Machlolophus aplonotus	BU, EVF, GL, MCW, MCD, MDF, TP, WB	DS, NEM, S, SWM	1001-1100, 1101-1200, 1201-1300, 1301-1400, 1501-1600, 601-700, 701-800, 801-900, 901-1000	138
Merops leschenaulti	BU, EVF, GL, MCW, MCD, MDF, R, TP, WL	DS, NEM, S, SWM	1601-1700, 601-700, 701-800, 801-900, 901-1000	122
Merops orientalis	BU, EVF, GL, MCW, MCD, MDF, TP, WB, WL	DS, NEM, S, SWM	1101-1200, 601-700, 701-800, 801-900, 901-1000	23
Merops philippinus	BU, EVF, GL, MCW, MCD, MDF, TP, WB	DS, NEM, S, SWM	1001-1100, 601-700, 701-800, 801-900	94
Metopidius indicus	MCW, MCD, MDF	DS, NEM, S, SWM	601-700, 701-800	64
Microcarbo niger	BU, EVF, GL, MCW, MCD, MDF, TP, WB, WL	DS, NEM, S, SWM	1101-1200, 1601-1700, 601-700, 701-800, 801-900, 901-1000	8
Micropternus brachyurus	BU, EVF, GL, MCW, MCD, MDF, TP	DS, NEM, S, SWM	1301-1400, 601-700, 701-800, 801-900, 901-1000	155
Microtarsus priocephalus	EVF, GL, MCW, MCD, MDF, TP	DS, S, SWM	1001-1100, 1101-1200, 1301-1400, 601-700, 701-800, 801-900, 901-1000	237
Milvus migrans	MCD	DS	701-800	278
Montecincla jerdoni	EVF, GL	DS, NEM, SWM	1201-1300, 1301-1400, 1401-1500, 1501-1600	303
Monticola cinclorhyncha	BU, EVF, GL, MCD, MDF, TP	DS, NEM, S	1101-1200, 601-700, 701-800, 801-900, 901-1000	166
Monticola solitarius	BU, EVF, GL, MCD, R, TP	DS, NEM, S	1301-1400, 701-800, 801-900	263
Motacilla alba	EVF, GL, MCW, MCD	DS, NEM, SWM	1601-1700, 601-700, 701-800, 901-1000	239
Motacilla cinerea	BU, EVF, GL, MCW, MCD, MDF, TP, WL	DS, NEM, S, SWM	1001-1100, 1201-1300, 1301-1400, 1401-1500, 601-700, 701-800, 801-900, 901-1000	85
Motacilla flava	BU, EVF, GL, MCW, MCD, MDF, R, TP, WB	DS, NEM, S, SWM	601-700, 701-800, 801-900, 901-1000	196
Motacilla maderaspatensis	BU, EVF, GL, MCW, MCD, MDF, R, TP, WB, WL	DS, NEM, S, SWM	1001-1100, 1101-1200, 1601-1700, 601-700, 701-800, 801-900, 901-1000	15
Muscicapa dauurica	BU, EVF, GL, MCW, MCD, MDF, R, TP, WB	DS, NEM, S	1001-1100, 1201-1300, 1301-1400, 601-700, 701-800, 801-900, 901-1000	153
Muscicapa muttui	EVF, GL, MCW, MCD, MDF, TP	DS, NEM, S	1001-1100, 1101-1200, 1201-1300, 1301-1400, 601-700, 701-800, 801-900, 901-1000	173
Mycteria leucocephala	EVF, MCW	DS	601-700, 701-800	140
Myophonus horsfieldii	BU, EVF, GL, MCW, MCD, MDF, TP, WB	DS, NEM, S, SWM	1001-1100, 1101-1200, 1201-1300, 1301-1400, 1401-1500, 1601-1700, 601-700, 701-800, 801-900, 901-1000	139
Nettapus coromandelianus	MCW, MCD, TP	DS, NEM, S, SWM	601-700, 701-800	234
Ninox scutulata	BU, EVF, GL, MCW, MCD, MDF, TP	DS, NEM, S, SWM	1101-1200, 601-700, 701-800, 801-900	114
Nisaetus cirrhatus	BU, EVF, GL, MCD, MDF, TP	DS, NEM, S, SWM	1301-1400, 601-700, 701-800, 801-900	158
Nisaetus kelaarti	MCW, MCD, MDF	DS, S	601-700, 701-800, 801-900	241
Nycticorax nycticorax	BU, MCW, MCD, TP	NEM, S, SWM	601-700, 701-800	108
Nyctyornis athertoni	BU, EVF, MCW, MCD, MDF, TP	DS, NEM, S, SWM	701-800, 801-900, 901-1000	266
Ocyceros griseus	BU, EVF, GL, MCW, MCD, MDF, R, TP, WB, WL	DS, NEM, S, SWM	1001-1100, 1101-1200, 1201-1300, 1301-1400, 601-700, 701-800, 801-900, 901-1000	120
Oriolus chinensis	BU, EVF, GL, MCW, MCD, MDF, TP	DS, NEM, S	601-700, 701-800, 801-900	217
Oriolus kundoo	BU, EVF, GL, MCW, MCD, MDF, TP, WB, WL	DS, NEM, S	1301-1400, 1601-1700, 601-700, 701-800, 801-900, 901-1000	70
Oriolus xanthornus	EVF, MCW, MCD, MDF, WB	DS, NEM, S, SWM	1301-1400, 601-700, 701-800, 801-900	133
Orthotomus sutorius	BU, EVF, GL, MCW, MCD, MDF, R, TP, WB, WL	DS, NEM, S, SWM	1001-1100, 1101-1200, 1201-1300, 1301-1400, 601-700, 701-800, 801-900, 901-1000	105
Ortygornis pondicerianus	MCW, MDF, WB	NEM, S	601-700, 701-800	200
Otus bakkamoena	BU, EVF, MCD	DS, S, SWM	601-700, 701-800, 801-900	229
Otus sunia	EVF, MCW, MCD, MDF	DS, S	601-700, 701-800, 801-900	203
Pachyglossa agilis	BU, EVF, GL, MCD, MDF	DS, S, SWM	1001-1100, 601-700, 701-800, 801-900	230
Pandion haliaetus	EVF, MCD	DS	601-700, 701-800	254
Parus cinereus	BU, EVF, GL, MCW, MCD, MDF, TP, WL	DS, NEM, S, SWM	1001-1100, 601-700, 701-800, 801-900	123
Passer domesticus	BU, EVF, GL, MCW, MCD, MDF, R, TP, WB, WL	DS, NEM, S, SWM	1101-1200, 1601-1700, 601-700, 701-800, 801-900, 901-1000	69
Pastor roseus	BU	S	701-800	296
Pavo cristatus	BU, EVF, GL, MCW, MCD, MDF, TP, WB	DS, NEM, S, SWM	1101-1200, 601-700, 701-800, 801-900, 901-1000	19
Pelargopsis capensis	BU, EVF, MCW, MDF	DS, S, SWM	601-700, 701-800	100
Pellorneum ruficeps	BU, EVF, GL, MCW, MCD, MDF, TP, WL	DS, NEM, S, SWM	1001-1100, 1101-1200, 1201-1300, 1301-1400, 1501-1600, 601-700, 701-800, 801-900, 901-1000	33
Perdicula asiatica	MCW, MCD	DS, S	601-700, 901-1000	225
Perdicula erythrorhyncha	GL	S, SWM	1001-1100, 1201-1300, 1401-1500	301
Pericrocotus cinnamomeus	BU, EVF, GL, MCW, MCD, MDF, R, TP, WB, WL	DS, NEM, S, SWM	1001-1100, 1201-1300, 601-700, 701-800, 801-900, 901-1000	144
Pericrocotus flammeus	BU, EVF, GL, MCW, MCD, MDF, R, TP, WB, WL	DS, NEM, S, SWM	1001-1100, 1101-1200, 1201-1300, 1301-1400, 1601-1700, 601-700, 701-800, 801-900, 901-1000	44
Pernis ptilorhynchus	BU, EVF, GL, MCW, MCD, MDF, R, TP, WB, WL	DS, NEM, S, SWM	1001-1100, 1101-1200, 1201-1300, 1301-1400, 601-700, 701-800, 801-900, 901-1000	41
Petrochelidon fluvicola	EVF, GL	DS	601-700, 801-900	259
Phaenicophaeus viridirostris	BU, MCW, MDF	DS, S	601-700, 701-800, 801-900	233
Phalacrocorax carbo	EVF, GL, MCW, MCD, WB	DS, NEM, S, SWM	601-700, 701-800	112
Phalacrocorax fuscicollis	EVF, MCW, MCD, MDF, TP, WB	DS, NEM, S	601-700, 701-800	197
Phodilus assimilis	EVF	S	701-800	267
Phylloscopus affinis	EVF, MCW, MCD	DS	1301-1400, 701-800, 901-1000	262
Phylloscopus magnirostris	BU, EVF, GL, MCW, MCD, MDF, TP	DS, NEM, S	1001-1100, 1101-1200, 1201-1300, 1301-1400, 601-700, 701-800, 801-900, 901-1000	175
Phylloscopus nitidus	BU, EVF, GL, MCW, MCD, MDF, R, TP, WB	DS, NEM, S, SWM	1001-1100, 1101-1200, 1201-1300, 1301-1400, 601-700, 701-800, 801-900, 901-1000	137
Phylloscopus occipitalis	BU, EVF, GL, MCD	DS, S	1101-1200, 1201-1300, 1301-1400, 601-700, 701-800, 901-1000	172
Phylloscopus trochiloides	BU, EVF, GL, MCW, MCD, MDF, R, TP, WB, WL	DS, NEM, S, SWM	1001-1100, 1101-1200, 1201-1300, 1301-1400, 1601-1700, 601-700, 701-800, 801-900, 901-1000	98
Picumnus innominatus	BU, EVF, GL, MCW, MCD, MDF, R, TP	DS, NEM, S, SWM	1001-1100, 1101-1200, 1201-1300, 1301-1400, 601-700, 701-800, 801-900	212
Picus chlorolophus	BU, EVF, GL, MCW, MCD, MDF, TP	DS, NEM, S, SWM	601-700, 701-800, 801-900, 901-1000	185
Picus xanthopygaeus	EVF, MCW, MCD, MDF	DS, NEM, S, SWM	701-800, 801-900, 901-1000	270
Pitta brachyura	BU, EVF, MCW, MCD, MDF, TP	DS, NEM, S	1201-1300, 601-700, 701-800, 801-900	159
Plegadis falcinellus	BU, MCW	DS, SWM	601-700, 701-800	127
Ploceus philippinus	BU, MCD, MDF	NEM, S, SWM	601-700, 701-800, 801-900	215
Pomatorhinus horsfieldii	BU, EVF, GL, MCW, MCD, MDF, TP, WB, WL	DS, NEM, S, SWM	1001-1100, 1101-1200, 1201-1300, 1301-1400, 1401-1500, 1501-1600, 601-700, 701-800, 801-900, 901-1000	119
Porphyrio poliocephalus	MCW, MCD, WB	DS, NEM, S, SWM	601-700, 701-800	106
Prinia hodgsonii	BU, EVF, GL, MCW, MCD, MDF, R, TP, WB	DS, NEM, S, SWM	1001-1100, 1101-1200, 1201-1300, 1301-1400, 601-700, 701-800, 801-900, 901-1000	24
Prinia inornata	BU, MCW, MCD, MDF	DS, NEM, S, SWM	601-700, 701-800, 801-900	11
Prinia socialis	BU, EVF, GL, MCW, MCD, MDF, R, TP, WB, WL	DS, NEM, S, SWM	601-700, 701-800, 801-900	111
Pseudibis papillosa	MCW, MDF	DS, S, SWM	601-700	59
Psilopogon haemacephalus	EVF, MCW, MCD, MDF, WL	DS, S, SWM	1001-1100, 601-700, 701-800, 801-900	124
Psilopogon malabaricus	BU, EVF, GL, MCW, MCD, MDF, R, TP, WL	DS, NEM, S, SWM	1001-1100, 1101-1200, 1201-1300, 1301-1400, 601-700, 701-800, 801-900, 901-1000	116
Psilopogon viridis	BU, EVF, GL, MCW, MCD, MDF, R, TP, WB, WL	DS, NEM, S, SWM	1001-1100, 1101-1200, 1201-1300, 1301-1400, 1401-1500, 1501-1600, 1601-1700, 601-700, 701-800, 801-900, 901-1000	35
Psittacula columboides	BU, EVF, GL, MCW, MCD, MDF, TP	DS, NEM, S, SWM	1101-1200, 1201-1300, 601-700, 701-800, 801-900, 901-1000	32
Psittacula cyanocephala	BU, EVF, GL, MCW, MCD, MDF, R, TP, WL	DS, NEM, S, SWM	601-700, 701-800, 801-900, 901-1000	12
Psittacula eupatria	EVF, MCD, MDF	DS, SWM	601-700, 701-800	152
Psittacula krameri	BU, EVF, GL, MCW, MCD, MDF, TP, WL	DS, NEM, S, SWM	601-700, 701-800, 801-900	54
Pterorhinus delesserti	EVF, GL, MCW, MCD, R, TP	DS, NEM, S	1201-1300, 1301-1400, 601-700, 701-800, 801-900, 901-1000	243
Ptyonoprogne concolor	BU, EVF, GL, MCW, MCD, MDF, R, TP, WB	DS, NEM, S, SWM	1101-1200, 1301-1400, 1601-1700, 601-700, 701-800, 801-900, 901-1000	22
Pycnonotus cafer	BU, EVF, GL, MCW, MCD, MDF, R, TP, WB, WL	DS, NEM, S, SWM	1001-1100, 1101-1200, 1301-1400, 601-700, 701-800, 801-900, 901-1000	2
Pycnonotus jocosus	BU, EVF, GL, MCW, MCD, MDF, R, TP, WB, WL	DS, NEM, S, SWM	1001-1100, 1101-1200, 1201-1300, 1301-1400, 1401-1500, 601-700, 701-800, 801-900, 901-1000	13
Pycnonotus luteolus	BU, GL, MCD	DS, NEM, S	1301-1400, 601-700, 701-800	242
Rhipidura aureola	EVF, MDF	DS	701-800	283
Rostratula benghalensis	MDF	S	701-800	292
Rubigula gularis	BU, EVF, GL, MCW, MCD, MDF, TP	DS, NEM, S, SWM	1001-1100, 1201-1300, 601-700, 701-800, 801-900, 901-1000	167
Sarcogyps calvus	EVF, GL, MCW, MCD, MDF	DS, NEM, S, SWM	601-700, 701-800, 801-900	188
Saxicola caprata	BU, EVF, GL, MCW, MCD, MDF, R, TP, WB, WL	DS, NEM, S, SWM	1101-1200, 1301-1400, 601-700, 701-800, 801-900, 901-1000	10
Schoenicola platyurus	GL	DS	1301-1400	305
Sholicola major	EVF	DS, NEM, SWM	1201-1300, 1301-1400	304
Sitta castanea	EVF, GL, MCW, MCD, MDF, WL	DS, NEM, S, SWM	601-700, 701-800, 801-900	208
Sitta frontalis	BU, EVF, GL, MCW, MCD, MDF, R, TP	DS, NEM, S, SWM	1001-1100, 1101-1200, 1201-1300, 1301-1400, 1401-1500, 1501-1600, 601-700, 701-800, 801-900, 901-1000	73
Spatula querquedula	MCW, MCD	NEM	601-700	250
Spilopelia chinensis	BU, EVF, GL, MCW, MCD, MDF, R, TP, WB, WL	DS, NEM, S, SWM	1001-1100, 1101-1200, 1601-1700, 601-700, 701-800, 801-900, 901-1000	3
Spilornis cheela	BU, EVF, GL, MCW, MCD, MDF, R, TP, WB, WL	DS, NEM, S, SWM	1001-1100, 1101-1200, 1201-1300, 1301-1400, 1401-1500, 1601-1700, 601-700, 701-800, 801-900, 901-1000	62
Sterna aurantia	BU, EVF, GL, MCW, MCD, WB	DS, NEM, S, SWM	601-700, 701-800	125
Streptopelia decaocto	MCD, MDF	DS, S, SWM	601-700, 701-800, 801-900	195
Streptopelia orientalis	EVF, GL	DS, S	701-800, 801-900	293
Strix leptogrammica	BU, EVF, GL, MCW, MCD, MDF	DS, NEM, S, SWM	1301-1400, 601-700, 701-800, 801-900, 901-1000	190
Strix ocellata	EVF, MCD	NEM, S, SWM	601-700, 701-800, 901-1000	256
Sturnia blythii	BU, EVF, GL, MCW, MCD, MDF, R, TP	DS, NEM, S, SWM	1001-1100, 1101-1200, 1201-1300, 601-700, 701-800, 801-900	148
Sturnia malabarica	BU, EVF, GL, MCW, MCD, MDF, TP, WB	DS, NEM, S	601-700, 701-800	181
Sturnia pagodarum	MCW, MCD, MDF	DS, S, SWM	601-700, 701-800	142
Surniculus dicruroides	BU, EVF, GL, MCD, MDF, TP	DS, NEM, S, SWM	1001-1100, 601-700, 701-800, 801-900	226
Tachybaptus ruficollis	MCW, MCD, TP, WB	DS, NEM, S, SWM	601-700, 701-800	110
Tachymarptis melba	BU, EVF, GL, MCW, MCD, MDF, TP, WB	DS, NEM, S, SWM	1101-1200, 1301-1400, 1401-1500, 601-700, 701-800, 801-900	88
Tachyspiza badia	BU, EVF, GL, MCW, MCD, MDF, R, TP, WB, WL	DS, NEM, S, SWM	601-700, 701-800, 801-900, 901-1000	117
Tachyspiza virgata	EVF, MCD, WB	DS, NEM, S	601-700, 701-800, 801-900	201
Tephrodornis pondicerianus	EVF, GL, MCD, MDF, TP	DS, S	1101-1200, 601-700, 701-800	238
Tephrodornis sylvicola	BU, EVF, GL, MCW, MCD, MDF, TP	DS, NEM, S, SWM	601-700, 701-800, 801-900, 901-1000	150
Terpsiphone paradisi	BU, EVF, GL, MCW, MCD, MDF, TP	DS, NEM, S	1001-1100, 1301-1400, 1601-1700, 601-700, 701-800, 801-900, 901-1000	90
Thinornis dubius	MCW	DS	601-700	79
Threskiornis melanocephalus	BU, EVF, GL, MCW, MCD, MDF, WB, WL	DS, NEM, S, SWM	601-700, 701-800, 801-900	4
Treron affinis	BU, EVF, GL, MCW, MCD, MDF, TP, WB	DS, NEM, S, SWM	1101-1200, 601-700, 701-800, 801-900, 901-1000	179
Treron phoenicopterus	BU, EVF, GL, MCW, MCD, MDF	DS, NEM, S	1201-1300, 601-700, 701-800, 801-900	257
Tringa glareola	MCW	DS	601-700	81
Tringa ochropus	MCW, MCD, MDF	DS, S, SWM	601-700, 701-800	78
Turdus simillimus	BU, EVF, GL, MCW, MCD, MDF, TP	DS, NEM, S, SWM	1001-1100, 1201-1300, 1301-1400, 601-700, 701-800, 801-900, 901-1000	146
Tyto javanica	BU, MCD	S	701-800	265
Upupa epops	BU, EVF, MCW, MCD, MDF, TP	DS, NEM, S, SWM	601-700, 701-800, 801-900	67
Vanellus indicus	BU, EVF, GL, MCW, MCD, MDF, TP, WB, WL	DS, NEM, S, SWM	1101-1200, 601-700, 701-800, 801-900, 901-1000	14
Yungipicus nanus	BU, EVF, GL, MCW, MCD, MDF, R, TP	DS, NEM, S, SWM	1201-1300, 1601-1700, 601-700, 701-800, 801-900	17
Zapornia fusca	MCD, MDF	NEM, S, SWM	701-800, 801-900	269
Zoonavena sylvatica	EVF, GL, MCW, MCD, MDF, R, TP, WL	DS, NEM, S, SWM	601-700, 701-800, 801-900, 901-1000	113
Zoothera neilgherriensis	MCD	S	701-800	290
Zosterops palpebrosus	BU, EVF, GL, MCW, MCD, MDF, TP, WB, WL	DS, NEM, S, SWM	1001-1100, 1101-1200, 1201-1300, 1301-1400, 1401-1500, 1501-1600, 601-700, 701-800, 801-900, 901-1000	49
